# Adaptive loss of shortwave cone opsins during genomic evolution in cartilaginous fish

**DOI:** 10.1101/2024.05.27.594570

**Authors:** Bo Zhang, Yidong Feng, Meiqi Lv, Lei Jia, Yongguan Liao, Xiaoyan Xu, Axel Meyer, Jinsheng Sun, Yumin Li, Yaolei Zhang, Na Zhao, Yunkai Li, Baolong Bao

## Abstract

There is ample evidence of the loss of the shortwave visual protein gene in cartilaginous fish. However, the underlying logic and mechanisms by which organisms need to adapt to the environment behind the opsin loss are still unclear. Here, we report the assembly structure of the whole genome of *Okamejei kenojei* and *Prionace glauca*, identify TcMar difference between skates/rays and sharks/chimaeras, and analyze the distribution characteristics and intra group differentiation of opsin-related genes in cartilaginous fish. By establishing a zebrafish model with short wave opsin gene deletion, we find blue or violet light *via* short-wave sensitive opsins SWS1 or SWS2 can cause the photoreceptor layer thinning (the biomarker for age-related macular degeneration in human eye) through enactive the cell aging. The loss of *sws* is helpful for alleviating the short-wave light damage on the eye. Since the tapetum lucidum in the eye is found broad existence in various cartilaginous fish, a logical hypothesis was creatively proposed that the existence of tapetum lucidum on the retina of cartilaginous fish is interdependent with the loss of shortwave visual protein gene, providing a new perspective and explanatory path for further understanding of the evolution of visual genes in cartilaginous fish.
