## Supplementary Data 1 for "Adaptive loss of shortwave cone opsins during genomic evolution in cartilaginous fish"

### Sheet: Sheet1
Reference opsin gene downloaded from NCBI database
Species	Accession	Gene symbol
Scophthalmus maximus	AAQ02802.1	LWS
Opsariichthys pachycephalus	ACC85897.1	LWS
Girella punctata	BAD80830.2	LWS
Pseudopleuronectes americanus	AAT72126.1	LWS
Geotria australis	AAR14680.1	LWS
Carassius auratus	AAA49190.1	LWS
Candidia barbatus	ACC85888.1	LWS
Melanotaenia australis	ADA68236.1	LWS
Lucania goodei	AAP57200.1	LWS
Hippoglossus hippoglossus	AAM17921.1	LWS
Oncorhynchus nerka	AAP58346.1	LWS
Plecoglossus altivelis	BAC98810.1	LWS
Plecoglossus altivelis	BAD54743.1	LWS
Neoceratodus forsteri	ABS89280.1	LWS
Petromyzon marinus	ACB69762.1	LWS
Lucania goodei	AAP57201.1	LWS
Oncorhynchus tshawytscha	AAP58326.1	LWS
Oncorhynchus keta	AAP58331.1	LWS
Oncorhynchus kisutch	AAP58336.1	LWS
Oncorhynchus gorbuscha	AAP58341.1	LWS
Homo sapiens	NP_064445.2	LWS
Homo sapiens	NP_000504.1	LWS
Danio rerio	NP_001300644.1	LWS
Danio rerio	NP_001002443.1	LWS
Aptychotrema vincentiana	QGW08860.1	LWS
Neotrygon kuhlii	QGW08861.1	LWS
Chiloscyllium punctatum	QGW08862.1	LWS
Lepisosteus platyrhincus	QGW08863.1	LWS
Amia calva	QGW08864.1	LWS
Glaucostegus typus	QGW08865.1	LWS
Mullus surmuletus	CAA77248.1	RH1
Plecoglossus altivelis	BAC56700.1	RH1
Plecoglossus altivelis	BAB88652.1	RH1
Scopelarchus analis	ABP88808.1	RH1
Scopelarchus analis	ABP88809.1	RH1
Neoceratodus forsteri	ABS89278.1	RH1
Paracheirodon innesi	BAE66717.1	RH1
Tramitichromis intermedius	ADA77658.1	RH1
Oncorhynchus tshawytscha	AAP58327.1	RH1
Oncorhynchus keta	AAP58332.1	RH1
Oncorhynchus kisutch	AAP58337.1	RH1
Oncorhynchus gorbuscha	AAP58342.1	RH1
Oncorhynchus nerka	AAP58347.1	RH1
Hippoglossus hippoglossus	AAM17918.1	RH1
Lucania goodei	AAP57198.1	RH1
Melanotaenia australis	ADA68238.1	RH1
Carassius auratus	AAA49191.1	RH1
Geotria australis	AAR14682.1	RH1
Pseudopleuronectes americanus	AAT72123.1	RH1
Homo sapiens	NP_000530.1	RH1
Danio rerio	NP_571159.1	RH1
Aptychotrema vincentiana	QGW08839.1	RH1
Neotrygon kuhlii	QGW08840.1	RH1
Chiloscyllium punctatum	QGW08841.1	RH1
Carcharhinus amblyrhynchos	QGW08842.1	RH1
Glaucostegus typus	QGW08843.1	RH1
Carcharhinus melanopterus	QGW08844.1	RH1
Lepisosteus platyrhincus	QGW08847.1	RH1
Gymnodraco acuticeps	AAV53961.1	RH2
Plecoglossus altivelis	BAD54744.1	RH2
Plecoglossus altivelis	BAD54745.1	RH2
Scopelarchus analis	ABP88810.1	RH2
Neoceratodus forsteri	ABS89279.1	RH2
Acanthopagrus butcheri	ABW82800.1	RH2
Acanthopagrus butcheri	ABW82801.1	RH2
Oncorhynchus kisutch	ABC25003.1	RH2
Oncorhynchus tshawytscha	AAP58328.1	RH2
Oncorhynchus keta	AAP58333.1	RH2			34.75
Oncorhynchus kisutch	AAP58338.1	RH2
Oncorhynchus gorbuscha	AAP58343.1	RH2
Oncorhynchus nerka	AAP58348.1	RH2
Hippoglossus hippoglossus	AAM17916.1	RH2
Lucania goodei	AAP57199.1	RH2
Melanotaenia australis	ADA68237.1	RH2
Candidia barbatus	ACC85891.1	RH2
Candidia barbatus	ACC85892.1	RH2
Carassius auratus	AAA49168.1	RH2
Carassius auratus	AAA49169.1	RH2
Geotria australis	AAR14683.1	RH2
Pseudopleuronectes americanus	AAT72124.1	RH2
Dissostichus mawsoni	AAV53958.1	RH2
Pagothenia borchgrevinki	AAV53959.1	RH2
Notothenia angustata	AAV53960.1	RH2
Opsariichthys pachycephalus	ACC85894.1	RH2
Opsariichthys pachycephalus	ACC85895.1	RH2
Mullus surmuletus	CAA77262.1	RH2
Danio rerio	NP_571328.2	RH2
Danio rerio	NP_878311.1	RH2
Danio rerio	NP_878312.1	RH2
Danio rerio	NP_571329.1	RH2
Aptychotrema vincentiana	QGW08849.1	RH2
Neotrygon kuhlii	QGW08850.1	RH2
Carcharhinus amblyrhynchos	QGW08851.1	RH2
Lepisosteus platyrhincus	QGW08852.1	RH2
Amia calva	QGW08853.1	RH2
Glaucostegus typus	QGW08854.1	RH2
Carcharhinus melanopterus	QGW08855.1	RH2
Trematomus loennbergii	AAX99141.1	SWS1
Opsariichthys pachycephalus	ACC85899.1	SWS1
Geotria australis	AAR14684.1	SWS1
Candidia barbatus	ACC85889.1	SWS1
Lucania goodei	AAP57195.1	SWS1
Hippoglossus hippoglossus	AAM17917.1	SWS1
Oncorhynchus nerka	AAP58349.1	SWS1
Oncorhynchus gorbuscha	AAP58344.1	SWS1
Oncorhynchus kisutch	AAP58339.1	SWS1
Oncorhynchus keta	AAP58334.1	SWS1
Oncorhynchus tshawytscha	AAP58329.1	SWS1
Neoceratodus forsteri	ABS89281.1	SWS1
Plecoglossus altivelis	BAD54747.1	SWS1
Plecoglossus altivelis	BAD54746.1	SWS1
Gymnodraco acuticeps	AAX99145.1	SWS1
Pagetopsis macropterus	AAX99144.1	SWS1
Notothenia angustata	AAX99143.1	SWS1
Pagothenia borchgrevinki	AAX99142.1	SWS1
Dissostichus mawsoni	AAX99140.1	SWS1
Carassius auratus	BAA12889.1	SWS1
Homo sapiens	NP_001372054.1	SWS1
Danio rerio	NP_571394.1	SWS1
Lepisosteus platyrhincus	QGW08858.1	SWS1
Amia calva	QGW08859.1	SWS1
Cottus gobio	CAD23111.1	SWS2
Neoceratodus forsteri	ABS89282.1	SWS2
Oncorhynchus tshawytscha	AAP58330.1	SWS2
Oncorhynchus keta	AAP58335.1	SWS2
Oncorhynchus kisutch	AAP58340.1	SWS2
Oncorhynchus gorbuscha	AAP58345.1	SWS2
Oncorhynchus nerka	AAP58350.1	SWS2
Hippoglossus hippoglossus	AAM17920.1	SWS2
Lucania goodei	AAP57196.1	SWS2
Melanotaenia australis	ADA68239.1	SWS2
Candidia barbatus	ACC85890.1	SWS2
Paralichthys olivaceus	ADI59658.1	SWS2
Carassius auratus	AAA49164.1	SWS2
Geotria australis	AAR14681.1	SWS2
Pseudopleuronectes americanus	AAT72125.1	SWS2
Opsariichthys pachycephalus	ACC85898.1	SWS2
Lucania goodei	AAP57197.2	SWS2
Danio rerio	NP_571267.1	SWS2
